# An intracellular phosphorus-starvation signal activates the PhoB/PhoR two-component system in *Salmonella enterica*

**DOI:** 10.1101/2023.03.23.533958

**Authors:** Roberto E. Bruna, Christopher G. Kendra, Mauricio H. Pontes

## Abstract

Bacteria acquire P primarily as inorganic orthophosphate (Pi, PO_4_^3-^). Once internalized, Pi is rapidly assimilated into biomass during the synthesis of ATP. Because Pi is essential, but excessive ATP is toxic, the acquisition of environmental Pi is tightly regulated. In the bacterium *Salmonella enterica* (*Salmonella*), growth in Pi-limiting environments activates the membrane sensor histidine kinase PhoR, leading to the phosphorylation of its cognate transcriptional regulator PhoB and subsequent transcription of genes involved in adaptations to low Pi. Pi limitation is thought to promote PhoR kinase activity by altering the conformation of a membrane signaling complex comprised by PhoR, the multicomponent Pi transporter system PstSACB and the regulatory protein PhoU. However, the identity of the low Pi signal and how it controls PhoR activity remain unknown. Here we characterize the PhoB-dependent and independent transcriptional changes elicited by *Salmonella* in response to P starvation, and identify PhoB-independent genes that are required for the utilization of several organic-P sources. We use this knowledge to identify the cellular compartment where the PhoR signaling complex senses the Pi-limiting signal. We demonstrate that the PhoB and PhoR signal transduction proteins can be maintained in an inactive state even when *Salmonella* is grown in media lacking Pi. Our results establish that PhoR activity is controlled by an intracellular signal resulting from P insufficiency.
