## Supplementary material for "An intracellular phosphorus-starvation signal activates the PhoB/PhoR two-component system in *Salmonella enterica*": Table S2

### Sheet: PhoB-activated genes
Table S2. PhoB Activated Genes
Product	Locus tag	log2 FC wild-type (-P/+Pi)	log2 FC phoB (-P/+Pi)	log2 FC wild-type (-P)/phoB (-P)
Transcription/Signal Transduction
phosphate response regulator transcription factor PhoB	STM14_RS02605	3.30465	-	-1.39147
phosphate regulon sensor histidine kinase PhoR	STM14_RS02610	2.95181	-	-2.40145
sigma-54-dependent transcriptional regulator YfhA	STM14_RS03460	2.96141	-	-2.915
protein kinase YeaG	STM14_RS07285	3.03387	1.16159	-3.67895
biofilm-dependent modulation protein Yddx	STM14_RS08690	3.06268	1.41962	-2.1715
GntR family transcriptional regulator YncC	STM14_RS08815	2.12629	-	-3.62169
HTH-type transcriptional regulator MlrA	STM14_RS12010	2.9658	0.904782	-2.56319
HTH-type transcriptional regulator YiaG	STM14_RS19310	3.53763	1.92913	-4.51072
Inorganic ion transport and metabolism
phosphoporin PhoE	STM14_RS02210	6.66703	1.04932	-6.45733
2-aminoethylphosphonate ABC transport system, membrane component PhnV	STM14_RS02750	2.53825	-	-3.48254
2-aminoethylphosphonate ABC transporter permeasesubunit PhnU	STM14_RS02755	4.98546	-	-4.78049
2-aminoethylphosphonate ABC transport system ATP-binding subunit PhnT	STM14_RS02760	4.41985	-	-4.23052
2-aminoethylphosphonate ABC transporter substrate-binding protein PhnS	STM14_RS02765	5.06035	-	-4.9775
2-aminoethylphosphonate--pyruvate transaminase PhnW	STM14_RS02775	2.56751	-	-1.81159
catalase HPII KatE	STM14_RS07450	2.78731	-	-4.45978
nitrate/nitrite MFS transporter NarK	STM14_RS08755	2.91656	1.94407	-2.95824
nitrate reductase subunit alpha NarG	STM14_RS08760	2.84826	0.827396	-3.05839
nitrate reductase subunit beta NarH	STM14_RS08765	2.39915	1.16084	-1.98658
nitrate reductase molybdenum cofactor assembly chaperone NarW	STM14_RS08770	2.04615	1.13858	-1.70992
respiratory nitrate reductase subunit gamma NarI	STM14_RS08775	2.13114	1.62803	-1.19245
manganese catalase family protein KatN	STM14_RS09555	3.12146	-1.44334	-3.91863
peptidoglycan-binding protein LysM	STM14_RS15000	3.35147	0.840196	-3.99416
bacterioferritin	STM14_RS18280	2.45715	1.62756	-1.88935
phosphate signaling complex protein PhoU	STM14_RS20345	3.3093	-	-4.05473
phosphate ABC transporter ATP-binding protein PstB	STM14_RS20350	3.51592	-	-4.29117
phosphate ABC transporter permease PstA	STM14_RS20355	4.01184	-	-6.36247
phosphate ABC transporter permease PstC	STM14_RS20360	4.02285	-	-6.0055
phosphate ABC transporter substrate-binding protein PstS	STM14_RS20365	5.04979	1.59805	-7.55592
aminoalkylphosphonate N-acetyltransferase PhnO	STM14_RS22505	2.14162	1.18738	-0.988333
VOC family metalloprotein YjdN	STM14_RS22510	2.35202	-	-3.4361
Carbohydrate transport and metabolism
PTS sugar transporter subunit IIA	STM14_RS01475	2.95	-	-2.25
2-oxo-tetronate isomerase	STM14_RS08425	3.07748	1.00816	-2.4968
malto-oligosyltrehalose synthase TreY	STM14_RS08665	2.28898	0.797551	-3.69953
malto-oligosyltrehalose trehalohydrolase TreZ	STM14_RS08670	2.48855	-	-4.40516
alpha,alpha-trehalose-phosphate synthase OtsA	STM14_RS10550	2.92893	0.927853	-3.16662
trehalose-phosphatase OtsB	STM14_RS10555	3.16686	-	-4.23288
alpha-amylase AmyA	STM14_RS10725	2.00911	0.473975	-2.36943
mannosyl-3-phosphoglycerate phosphatase-related protein	STM14_RS10835	2.39705	0.862574	-2.20437
class I fructose-bisphosphate aldolase FbaB	STM14_RS11910	2.18542	0.697171	-4.34387
transaldolase Tal	STM14_RS13600	2.0022	-0.663604	-3.49828
PTS sorbitol transporter subunit IIC	STM14_RS14760	2.00068	-
polysaccharide deacetylase	STM14_RS16725	2.6186	1.84736	-0.950465
glycerophosphodiester phosphodiesterase UgpQ	STM14_RS18820	2.33851	0.949207	-1.47876
sn-glycerol-3-phosphate import ATP-binding protein UgpC	STM14_RS18825	3.70796	-	-4.03662
sn-glycerol-3-phosphate ABC transporter permeaseUgpE	STM14_RS18830	4.15419	-	-4.76353
sn-glycerol-3-phosphate ABC transporter permeaseUgpA	STM14_RS18835	4.86776	-	-5.34589
sn-glycerol-3-phosphate ABC transporter substrate-binding protein UgpB	STM14_RS18840	5.48073	1.17077	-5.49329
alpha,alpha-trehalase TreF	STM14_RS19070	2.28051	1.41892	-1.03458
Lipid metabolism
cardiolipin synthase ClsB	STM14_RS04695	3.44322	1.67346	-3.27438
lipid kinase YegS	STM14_RS11905	2.28973	1.13918	-2.32354
2,5-didehydrogluconate reductase DkgA	STM14_RS16895	2.03722	1.01459	-1.24847
autotransporter outer membrane beta-barrel domain-containing protein	STM14_RS19275	2.30135	-	-2.5243
lipocalin family protein Blc	STM14_RS22775	2.78333	-	-4.04563
Aminoacid transport and metabolism
glutamate-cysteine ligase	STM14_RS03520	2.78649	1.35588	-2.94915
osmoprotectant ABC transporter ATP-binding protein OsmV	STM14_RS08310	2.6572	0.818989	-2.08478
osmoprotectant ABC transporter permease OsmW	STM14_RS08315	3.00976	1.24678	-2.32682
osmoprotectant ABC transporter substrate-bindingprotein OsmX	STM14_RS08320	3.72553	1.82592	-2.75536
osmoprotectant ABC transporter permease OsmY	STM14_RS08325	3.73491	1.69711	-2.36916
ABC transporter ATP-binding protein	STM14_RS12025	2.14806	-	-3.1811
ABC transporter permease	STM14_RS12030	2.09986	-	-2.78281
ABC transporter substrate-binding protein	STM14_RS12035	2.39829	-	-3.06051
alpha-keto acid decarboxylase family protein	STM14_RS13250	2.40301	-	-2.65006
ethanolamine utilization microcompartment protein EutK	STM14_RS13510	2.03628	-	-1.41283
ethanolamine ammonia-lyase subunit EutC	STM14_RS13520	2.01653	-	-1.39765
carbon starvation induced protein CsiD	STM14_RS14970	2.2016	1.57122	-1.79231
DNA-binding transcriptional regulator CsiR	STM14_RS14995	2.39846	-	-2.26382
amino-acid N-acetyltransferase ArgA	STM14_RS16000	2.47169	-	-1.8323
putrescine aminotransferase YgjG	STM14_RS17165	3.11445	1.51267	-2.60674
gamma-glutamyltransferase Ggt	STM14_RS18810	2.66502	0.839349	-2.30219
trp operon leader peptide TrpL	STM14_RS24860	2.18401	-
Energy Production and conversion
pyrroloquinoline quinone-dependent dehydrogenase	STM14_RS01430	2.18	1.76	-1.17
cytochrome ubiquinol oxidase subunit I CydA	STM14_RS02415	2.59184	-0.817124	-5.22375
cytochrome d ubiquinol oxidase subunit II CydB	STM14_RS02420	2.50545	-	-3.46982
carbon starvation protein CstA	STM14_RS03605	3.74538	-	-4.03881
YbdD/YjiX family protein	STM14_RS03610	2.89022	-	-2.69455
glutathione-dependent formaldehyde dehydrogenase	STM14_RS03680	3.43645	-	-3.69852
deaminated glutathione amidase	STM14_RS03760	2.42248	1.40762	-1.34106
fumarate hydratase	STM14_RS04435	2.74513	0.901003	-1.63495
ubiquinone-dependent pyruvate dehydrogenase PoxB	STM14_RS05125	2.68432	-	-4.50972
NAD(P)H:quinone oxidoreductase WrbA	STM14_RS06085	2.96152	0.497259	-3.41955
SDR family oxidoreductase	STM14_RS12065	2.47832	-	-3.47506
SDR family oxidoreductase	STM14_RS16855	3.10013	-	-4.34286
NAD-dependent succinate-semialdehyde dehydrogenase	STM14_RS23685	2.20406	-	-4.14558
Cell wall/membrane/envelope biogenesis
OBAP family protein	STM14_RS08675	2.73054	-	-4.54827
membrane protein	STM14_RS13180	2.63258	0.963084	-2.5945
glycosyltransferase WaaH	STM14_RS19605	2.37707	1.4958	-0.880638
Cell motility
curli production assembly/transport protein CsgF	STM14_RS06200	2.29722	-	-1.39099
curli production assembly/transport protein CsgE	STM14_RS06205	2.13929	-	-1.6199
Post-translational modification, protein turnover, chaperone functions
anti-adapter protein IraP	STM14_RS02530	2.06464	1.70693	-
SOS response-associated peptidase	STM14_RS07015	2.16615	1.11387	-2.45001
ATP-independent periplasmic protein-refolding chaperone Spy	STM14_RS07400	2.05703	1.39707	-1.23198
Fe-S cluster assembly scaffold SufA	STM14_RS07700	2.27872	1.48007	-1.7636
Fe-S cluster assembly protein SufB	STM14_RS07705	2.00596	0.849333	-1.65216
YdeI family stress tolerance OB fold protein	STM14_RS08430	2.86033	1.15862	-2.40507
GSH-dependent disulfide bond oxidoreductase YfcG	STM14_RS12960	2.58285	-	-2.79902
glutathione S-transferase family protein	STM14_RS17240	2.20601	0.529707	-1.91834
protein/nucleic acid deglycase YhbO	STM14_RS17390	2.92383	-	-3.84638
prepilin peptidase HopD	STM14_RS18275	2.55547	1.70397	-2.36275
glutathione S-transferase	STM14_RS22400	2.42415	0.693017	-2.20437
molecular chaperone OsmY	STM14_RS23895	3.25424	0.645941	-4.75237
General function prediction only
autotransporter domain-containing esterase ApeE	STM14_RS03455	4.67047	0.412375	-4.35101
endonuclease/exonuclease/phosphatase family protein	STM14_RS04700	3.0013	-	-3.93498
DNA starvation/stationary phase protection protein Dps	STM14_RS04790	3.19822	1.37886	-1.90724
biofilm formation regulator BssR	STM14_RS04900	2.17687	0.940375	-0.83323
OsmC family protein	STM14_RS08685	2.13341	0.854346	-2.54038
general stress protein YciG	STM14_RS09540	5.00408	-	-4.95266
ferritin-like domain-containing protein YciF	STM14_RS09545	5.29955	-	-6.51726
ferritin-like domain-containing protein YciE	STM14_RS09550	4.94792	-	-5.58591
SpoVR family protein	STM14_RS09910	3.19023	1.69557	-2.62397
universal stress protein UspC	STM14_RS10545	2.14453	-	-
YodD family peroxide/acid resistance protein	STM14_RS10830	2.74262	1.58078	-1.89994
stress response protein ElaB	STM14_RS12765	2.49556	1.16171	-1.79913
biofilm-associated protein BapA	STM14_RS14685	3.20162	-	-3.33897
6-phospho-3-hexuloisomerase HxlB	STM14_RS14790	2.3953	-	-2.00863
YgdI/YgdR family lipoprotein	STM14_RS15955	2.43105	-	-3.91796
putative adenosine monophosphate-protein transferase Fic	STM14_RS18415	2.79126	1.3814	-2.55259
AI-2E family transporter	STM14_RS18965	2.29626	-	-2.31802
phosphatase PAP2 family protein PhoN2	STM14_RS19030	3.78107	-	-3.39719
ROK family protein	STM14_RS19475	2.67063	-	-2.69834
CsbD family protein	STM14_RS22265	2.85	-	-2.55
DUF1107 domain-containing protein YtfK	STM14_RS23110	2.74748	-	-2.1814
Function unknown
YgdI/YgdR family lipoprotein	STM14_RS00980	2.08322	-	-1.97
hypothetical protein	STM14_RS02410	3.0671	-	-4.80831
DUF1471 domain-containing protein	STM14_RS02445	2.85229	0.866163	-3.57565
extensin family protein	STM14_RS02520	2.75628	-	-2.35923
phosphate starvation-inducible protein PsiF	STM14_RS02535	3.45942	1.68032	-2.83702
hypothetical protein	STM14_RS02945	2.52445	-	-2.8341
hypothetical protein	STM14_RS04420	3.7265	-	-4.57431
membrane protein	STM14_RS04685	2.37608	1.815	-1.8741
UPF0104 family protein	STM14_RS04690	2.87398	1.39093	-3.03278
DUF421 domain-containing protein	STM14_RS05330	2.32508	-	-3.14829
DUF2057 family protein	STM14_RS05875	2.1147	-	-2.16482
hypothetical protein	STM14_RS06080	2.89146	1.05387	-2.53129
SecY/SecA suppressor protein	STM14_RS06265	2.55043	1.39506	-2.19359
GlsB/YeaQ/YmgE family stress response membrane protein	STM14_RS07230	2.99587	1.02733	-2.75387
YeaH/YhbH family protein	STM14_RS07280	2.23193	1.99473	-0.554222
DUF1289 domain-containing protein	STM14_RS08045	2.33783	1.34011	-1.20563
general stress protein	STM14_RS08420	2.77439	-	-3.14132
GlsB/YeaQ/YmgE family stress response membrane protein	STM14_RS09875	3.33465	1.27299	-3.04331
DUF1480 family protein	STM14_RS10150	2.68296	-	-3.43536
YebW family protein	STM14_RS10155	2.67004	1.79126	-1.36438
hypothetical protein	STM14_RS10255	2.77669	-	-2.88351
DedA family protein	STM14_RS12060	2.12159	-	-1.92169
hypothetical protein	STM14_RS14795	2.48141	-	-1.8309
YqaE/Pmp3 family membrane protein	STM14_RS15005	3.23272	-	-2.90214
DUF883 domain-containing protein	STM14_RS15040	2.27416	0.857022	-2.85668
hypothetical protein	STM14_RS17875	3.02442	1.70707	-2.29017
DUF2756 family protein	STM14_RS18815	2.38161	1.42813	-0.64332
hypothetical protein	STM14_RS19510	2.07073	1.51903	-0.981862
hypothetical protein	STM14_RS19935	2.40974	-	-3.04577
phosphate-starvation-inducible protein PsiE	STM14_RS22195	3.2025	1.62994	-1.54448
hypothetical protein	STM14_RS23690	3.11367	-	-1.79218
DUF1328 domain-containing protein	STM14_RS23900	3.18957	1.29218	-4.47357
hypothetical protein	STM14_RS25255	2.0506	1.07659	-1.19852
Secretion
type III secretion system effector SteA	STM14_RS08790	2.01471	1.26504	-0.487231
type I secretion system permease/ATPase	STM14_RS14695	2.42466	1.12526	-1.92526
SPI-1 type III secretion system invasion protein IagB	STM14_RS15425	2.00744	1.42195	-
Replication and Repair
flagellar phase variation DNA invertase Hin	STM14_RS14880	2.13698	1.20394	-1.92742
Translation
stationary-phase-induced ribosome-associated protein Sra	STM14_RS08695	2.77022	1.22871	-1.23324
